# A cerebellar disinhibitory circuit supports synaptic plasticity

**DOI:** 10.1101/2023.09.15.557147

**Authors:** Changjoo Park, Jawon Gim, Sangkyu Bahn, Gyu Hyun Kim, Yoonseok Im, Sang-Hoon Lee, Kisuk Lee, Min-Soo Kim, Kea Joo Lee, Jinseop S. Kim

## Abstract

How does the cerebellum learn how to control motion? The cerebellar motor learning critically depends on the long-term depression of the synapses between granule cells and Purkinje cells, which encode motor commands and inhibitory modifications to motor outputs, respectively, for simultaneous granule cell inputs and climbing fibre inputs, the latter of which encode the error signals^1–3^. However, recent studies have revealed that inhibitory inputs to Purkinje cells may disrupt long-term depression^4–8^, and it is not clear how long-term depression can occur without disruption. In search of a clue, we investigated the synaptic connectivity among the neurons reconstructed from serial electron microscopy images of the cerebellar molecular layer^9,10^. We discovered synapses between climbing fibres and a subset of inhibitory interneurons, which synapse onto the remaining interneurons, which in turn synapse onto Purkinje cells. Such connectivity redefines the interneuron types, which have been defined morphologically or molecularly^11–13^. Together with climbing fibres to Purkinje cell connections, those cell types form a feedforward disinhibitory circuit^14^. We argued that this circuit secures long-term depression by suppressing inhibition whenever climbing fibre input is provided and long-term depression needs to occur^15^, and we validated the hypothesis through a computational model. This finding implies a general principle of circuit mechanism in which disinhibition supports synaptic plasticity^16,17^.
