## Supplementary Data 1 for "A cerebellar disinhibitory circuit supports synaptic plasticity": cell_id_in.csv

52
53
54
55
56
57
58
14
5
6
8
59
9
10
60
61
62
12
15
16
17
19
22
23
24
25
26
27
28
29
30
31
32
33
34
35
36
37
38
51
63
64
65
66
67
68
69
70
71
72
73
74
75
76
39
40
41
42
43
44
46
47
84
85
87
88
89
91
92
93
94
96
98
100
101
102
103
104
106
107
109
110
113
112
114
115
116
117
122
123
125
126
127
129
130
131
132
133
134
135
137
138
139
141
142
143
144
145
146
147
148
149
150
151
152
153
154
156
157
158
160
162
164
165
167
168
169
170
171
172
173
176
177
178
179
180
181
182
183
185
186
188
190
191
192
193
196
197
198
199
200
201
202
204
205
206
208
209
211
213
214
215
218
220
221
222
223
225
226
228
229
232
233
235
236
238
241
244
245
246
247
248
250
251
252
253
255
256
257
264
266
269
278
280
281
284
292
296
297
300
301
302
303
304
306
307
308
311
312
314
315
316
317
319
323
324
325
326
329
330
331
333
334
335
336
337
341
342
343
344
345
348
349
350
351
353
354
355
358
359
360
361
363
364
365
366
367
374
378
382
384
389
391
398
431
432
458
459
461
462
466
468
469
472
473
475
477
479
480
481
482
484
490
494
497
503
504
506
510
512
513
532
535
541
546
556
557
560
562
563
564
567
570
573
574
575
576
577
578
587
592
593
602
603
610
624
642
675
679
685
704
719
733
756
766
770
783
828
854
876
900
906
923
926
927
935
936
937
945
952
958
962
968
5257
10274
10275
10276
10185
10289
10828
14818
14819
14820
14821
17559
22676
23010
23011
23012
23515
26182
26183
26184
27639
29490
29492
29493
29494
29495
29496
30133
30135
30136
30137
30889
30890
30891
30893
30894
30905
30906
30907
31051
31140
31149
31190
31191
31192
31193
31194
31432
31433
31434
31435
31436
31437
31438
31439
31441
31442
31743
31744
31745
31747
31794
31796
32231
32232
32233
32234
32235
32236
32237
32238
32239
32365
32366
32367
32368
32369
32370
32371
32474
32475
32476
32477
32478
32479
32636
32637
32638
32639
32640
32641
32642
32643
32736
32737
32738
32739
32740
32741
32742
32743
32744
32745
32746
32747
32748
32944
32945
32946
32947
32948
32949
32950
32951
32952
33137
33138
33139
33140
33141
33142
33143
33144
33363
33364
33365
33366
33367
33368
33369
33370
33371
33372
33373
33374
33375
33376
33377
33378
33453
33457
33510
33511
33512
33513
33514
33515
33516
33517
33518
33520
33617
33618
33619
33620
33621
33622
33623
33624
33625
33626
33627
33628
33629
33631
33632
33737
33738
33739
33740
33742
33743
33744
33745
33746
33928
33929
33930
33931
33932
33933
33935
33936
33937
33938
33939
33940
33941
33942
33943
34115
34116
34118
34120
34123
34124
34125
34126
34127
34128
34129
34130
34141
34245
34246
34247
34248
34249
34250
34251
34252
34253
34254
34255
34256
34257
34258
34259
34306
34307
34308
34309
34310
34311
34312
34360
34361
34362
34363
34364
34365
34366
34367
34368
34370
34371
34372
34373
34374
34375
34446
34447
34448
34449
34450
34451
34452
34453
34455
34554
34555
34556
34557
34558
34559
34560
34561
34562
34563
34564
34565
34566
34567
34568
34631
34632
34634
34635
34636
34637
34638
34639
34640
34641
34642
34643
34644
34645
34745
34747
34748
34751
34752
34753
34754
34755
34756
34757
34758
34759
34760
34761
34762
34805
34809
34812
34814
34888
34890
34891
34892
34893
34894
34895
34896
34897
34901
34947
34948
34949
34950
34952
34953
34954
34955
34956
34957
34958
34959
35047
35048
35049
35050
35051
35054
35055
35056
35057
35058
35059
35060
35159
35160
35161
35162
35163
35164
35165
35166
35168
35281
35282
35285
35288
35289
35291
35292
35293
35696
35697
35698
35699
35700
35701
35702
35704
35705
35707
35816
35818
35820
35821
35822
35823
35824
35825
35826
35869
35870
35872
35873
35874
35877
35878
35881
35882
35883
35886
35887
35888
35891
35894
35895
35937
35938
35939
35940
35941
35942
35943
35944
35945
35947
35949
35950
35951
35952
35953
35954
35955
35998
35999
36000
36001
36002
36003
36004
36005
36006
36007
36079
36080
36081
36083
36084
36085
36088
36201
36202
36205
36206
36306
36307
36308
36309
36310
36311
36312
36313
36317
36318
36319
36320
36321
36322
36452
36453
36458
36459
36460
36461
36464
36470
36483
36485
36488
36489
36496
36497
36498
36554
36555
36564
36568
36569
36571
36772
36774
36776
36778
36779
36783
36870
36872
36873
36875
36876
36878
37083
37089
37201
37203
37206
37207
37208
37209
37210
37211
37212
37327
37328
37329
37331
37332
37333
37334
37339
37526
37527
37528
37529
37531
37626
37627
37628
37629
37630
37631
37632
37633
37719
37720
37721
37722
37723
37724
37747
37748
37749
37750
37757
37759
37762
37763
37766
37767
37768
37769
37773
37824
37825
37826
37827
37838
37839
37840
37846
37847
37923
37924
37925
37926
37927
37928
37930
37931
37934
37976
37977
37978
37979
37980
37981
37982
37984
37985
38347
38348
38349
38352
38354
38355
38447
38451
38455
38456
38459
38460
38530
38531
38532
38533
38534
38536
38541
38587
38590
38591
38595
38596
38597
38598
38599
38601
38602
38603
38604
38605
38606
40783
40784
40786
40787
40790
40795
40796
40797
40798
40800
40801
40802
40803
40805
40807
40812
40813
40814
40815
40816
40817
40818
40822
40830
40831
40833
40834
40836
40839
40842
40843
40851
40852
40853
40854
40857
40858
40859
40860
40861
40863
40864
40865
40866
40870
40875
40876
40887
40892
40893
40898
40904
40905
40907
40908
40909
40910
40915
40916
40917
40918
40923
40924
40926
40928
40929
40930
40932
40944
40946
40947
40948
40949
40950
40951
40953
40955
40956
40957
40958
40959
40975
40976
40977
40987
40989
41004
41009
41010
41043
41050
41051
41052
41053
41054
41060
41061
41062
41072
41073
41075
41077
41078
41080
41082
41088
41260
41262
41263
41305
41334
41377
41397
41413
41415
41416
41417
41453
41487
41489
41594
41642
41656
