## Supplementary Data 1 for "A cerebellar disinhibitory circuit supports synaptic plasticity": cell_id_pc.csv

11
4
50
18
20
21
48
49
78
79
80
81
13
82
83
163
174
175
739
740
771
773
786
787
788
789
790
791
801
802
803
804
805
806
831
832
833
834
835
836
881
882
883
884
885
886
887
888
889
890
891
892
893
894
895
896
897
898
930
17211
19322
22015
22066
22675
22677
23009
24318
24319
24320
24321
24508
25808
26166
26167
26168
26169
26170
26178
27633
27637
27638
27670
27671
28384
28385
28386
28387
28388
28389
28390
28391
28392
29178
29179
29180
29181
29182
29183
29240
29755
29756
29757
29758
29759
29760
29761
29762
29763
29764
29765
29766
30057
30058
30059
30060
30061
30062
30063
30064
30065
30066
30067
30068
30069
30070
30071
30072
30138
30139
30140
30141
30142
30143
30280
30281
30282
30303
30305
30306
30307
30308
30309
30310
31052
31053
31054
31055
31056
31057
31141
31142
31143
31144
31145
31146
31147
31148
31195
31196
31197
31200
31201
31202
31203
31204
31205
31206
31207
31208
31209
31467
31468
31469
31470
31471
31472
31473
31474
31475
31606
31607
31608
31609
31610
31611
31612
31613
31614
31615
31616
31746
32214
32215
32216
32217
32218
32219
32304
32305
32306
32307
32308
32309
32310
32311
32322
32323
32325
32481
32482
32483
32484
32485
32486
32487
32488
32489
32490
32491
32492
32493
32494
32680
32681
32682
32683
32684
32685
32686
32687
32688
32689
32690
32987
32988
32989
32990
32991
32992
32993
32994
32995
32996
32997
32998
32999
33000
33001
33002
33223
33224
33225
33226
33227
33228
33229
33230
33231
33232
33233
33449
33450
33451
33452
33454
33455
33456
33458
33551
33552
33553
33554
33555
33556
33557
33558
33559
33560
33561
33562
33563
33564
33565
33566
33896
33897
33898
33899
33900
33901
33902
33903
33904
33905
33906
33907
34131
34132
34133
34134
34135
34136
34137
34138
34139
34140
34261
34262
34263
34264
34265
34569
34570
34571
34572
34573
34574
34575
35121
35122
35123
35124
35125
35126
35127
35128
35129
35130
35131
35132
35133
35134
35135
35136
35137
35138
35709
35710
35711
35712
35713
35714
35715
36207
36208
36209
36210
36211
36212
36213
36323
36324
36325
36326
36337
36338
36451
36879
36880
36881
36882
37338
37845
37932
37933
38356
38357
38542
38543
38545
38586
40793
40799
40808
40809
40856
40869
40891
40903
41079
41308
