## Supplementary Data 1 for "A cerebellar disinhibitory circuit supports synaptic plasticity": syn_annotation_cfin.csv

Coordinate 1	Coordinate 2	Ellipsoid Dimensions	Tags	Description	Segment IDs	Parent ID	Type	ID
(10063,313,391)				463-30			Point
(9732,818,689)				227-30			Point
(9785,195,982)				681-27			Point
(9669,3465,331)				463-31			Point
(10109,4673,298)				463-31			Point
(9414,4607,565)				227-30			Point
(9254,5570,433)				7-31			Point
(10277,3013,524)				453-10			Point
(10708,3447,569)				227-30			Point
(10568,2631,546)				453-31			Point
(10320,4587,310)				463-31			Point
(10886,5440,311)				463-30			Point
(10723,7175,454)				7-31			Point
(11804,2417,541)				453-10			Point
(11962,2703,619)				227-31			Point
(11981,2725,605)				453-31			Point
(12872,2530,657)				453-31			Point
(12075,3113,613)				227-31			Point
(1288,3244,582)				227-22			Point
(1330,4423,571)				227-30			Point
(1222,7840,621)				953-27			Point
(1634,8177,625)				953-27			Point
(2995,9743,234)				166-22			Point
(2660,9000,258)				166-22			Point
(3239,1799,363)				878-40			Point
(2252,3101,189)				463-40			Point
(3454,2057,473)				453-31			Point
(3862,2002,463)				878-31			Point
(3390,2045,706)				227-35			Point
(3788,3736,431)				878-22			Point
(3833,3744,557)				931-22			Point
(3614,7670,295)				878-22			Point
(3996,8236,284)				878-22			Point
(4279,9497,257)				965-30			Point
(4308,1062,186)				463-64			Point
(4554,2837,450)				878-22			Point
(5090,4165,736)				227-22			Point
(4459,5676,326)				878-31			Point
(4406,8091,511)				931-30			Point
(5199,908,520)				453-22			Point
(5090,1430,565)				453-22			Point
(6613,1741,221)				463-64			Point
(6785,1459,365)				463-31			Point
(6136,2164,419)				453-31			Point
(6615,3722,875)				772-27			Point
(7280,494,391)				463-31			Point
(7594,955,403)				463-31			Point
(7609,3364,412)				453-31			Point
(7601,5587,551)				7-30			Point
(7404,7108,434)				7-22			Point
(8734,9075,216)				626-31			Point
(8611,930,402)				463-31			Point
(8658,992,410)				463-31			Point
(8184,1857,754)				772-22			Point
(8687,2549,774)				772-27			Point
(8319,5770,138)				465-31			Point
